# Style deflection is determined by the handedness of phyllotaxis and auxin-induced differential cell elongation in a species with mirror-image flowers

**DOI:** 10.1101/2024.06.14.598852

**Authors:** Caroline Robertson, Haoran Xue, Marco Saltini, Alice L. M. Fairnie, Dirk Lang, Merijn H. L. Kerstens, Viola Willemsen, Robert A. Ingle, Spencer C. H. Barrett, Eva E. Deinum, Nicola Illing, Michael Lenhard

## Abstract

Many animals and plants show left-right (LR) asymmetry. In some animal systems, handedness has a simple genetic basis, which has allowed identifying how handedness is determined at the molecular level, even if its functional relevance often remains unclear. Mirror-image flowers represent an example of LR asymmetry of clear functional significance, with the reciprocal placement of male and female organs in left- versus right-handed flowers promoting cross-pollination. Here, we use the South African geophyte *Cyanella alba* to study how handedness of its mirror-image flowers is determined and elaborated during development. Inflorescences of *C. alba* produce flowers with a largely consistent handedness. However, we find that this handedness has no simple genetic basis, and individual plants can switch their predominant handedness between years. Rather, it is the direction of the phyllotactic spiral that determines floral handedness. Cellular analysis combined with biophysical modelling demonstrates that style deflection is driven by increased cell expansion in the adaxial carpel facing the next oldest flower compared to the other adaxial carpel. The more expanding carpel shows transcriptional signatures of increased auxin signaling compared to the less expanding one, and auxin application to the latter can reverse the orientation of style deflection. We propose that a recently described inherent LR auxin asymmetry in the initiating organs of spiral phyllotaxis determines handedness in *C. alba*, representing a conserved non-genetic mechanism for creating a stable floral polymorphism. This mechanism links chirality across different levels of plant development and exploits a developmental constraint in a core patterning process to produce morphological variation of ecological relevance.
