## Supporting Information Tables for "Style deflection is determined by the handedness of phyllotaxis and auxin-induced differential cell elongation in a species with mirror-image flowers"

### Sheet: Table S1
In Haplotype 1 of the genome assembly
	Windows with higher coverage in L-plants	Windows with higher coverage in R-plants
Illumina2021 dataset	3	3
(25 individuals)
Illumina2022 dataset	3	5
(20 individuals)
Shared by Illumina2021 and Illumina2022 datasets	0	0
Combined dataset	2	1
(45 individuals)
In Haplotype 2 of the genome assembly
	Windows with higher coverage in L-plants	Windows with higher coverage in R-plants
Illumina2021 dataset	14	0
(25 individuals)
Illumina2022 dataset	6	9
(20 individuals)
Shared by Illumina2021 and Illumina2022 datasets	0	0
Combined dataset	4	3
(45 individuals)

### Sheet: Table S2
Genes upregulated in R-buds
Gene ID	Average normalized count	log2FoldChange(R/L)	FDR	Annotation
DN39369_c0_g1	23.2126	2.35882	6.62e-05	mercator4v6.0: not classified | prot-scriber: no annotation | swissprot: no annotation
DN19401_c0_g1	28.7766	2.20334	9.09e-05	mercator4v6.0: not classified | prot-scriber: diox n domain containing protein | swissprot: no annotation
DN42475_c0_g1	7.59608	4.31733	0.000111258	mercator4v6.0: component *(NDC80) of NDC80 outer kinetochore complex | prot-scriber: arath kinetochore protein ndc | swissprot: no annotation
DN1417_c1_g1	39.851	2.74596	0.000121129	mercator4v6.0: not classified | prot-scriber: flavonoid 3 monooxygenase | swissprot: no annotation
DN58657_c0_g1	5.71581	5.58529	0.000765734	mercator4v6.0: not classified | prot-scriber: no annotation | swissprot: no annotation
DN25314_c0_g1	12.9033	3.72639	0.000966092	mercator4v6.0: not classified | prot-scriber: no annotation | swissprot: no annotation
DN60484_c0_g1	6.78004	4.27809	0.000991105	mercator4v6.0: not classified | prot-scriber: aldose 1 glucose phosphate epimerase | swissprot: no annotation
DN70098_c0_g1	5.7412	4.90152	0.00140523	mercator4v6.0: not classified | prot-scriber: integrase catalytic domain containing protein | swissprot: Retrovirus-related Pol polyprotein from transposon RE1
DN8476_c0_g1	428.05	1.19976	0.00141475	mercator4v6.0: serine-glyoxylate transaminase, asparagine aminotransaminase *(AGT), EC 2.6 transferase transferring nitrogenous group | prot-scriber: serine glyoxylate aminotransferase alanine pyruvate | swissprot: Serine--glyoxylate aminotransferase
DN13692_c0_g1	107.479	1.199	0.00164363	mercator4v6.0: EC 3.4 hydrolase acting on peptide bond (peptidase) | prot-scriber: no annotation | swissprot: no annotation
DN76721_c0_g1	7.742	3.637	0.00177565	mercator4v6.0: not classified | prot-scriber: no annotation | swissprot: no annotation
DN31442_c0_g1	3.92937	5.28107	0.00186573	mercator4v6.0: not classified | prot-scriber: no annotation | swissprot: no annotation
DN71312_c0_g1	40.0133	3.33155	0.00206272	mercator4v6.0: not classified | prot-scriber: no annotation | swissprot: no annotation
DN42147_c0_g1	4.42392	5.39589	0.00207706	mercator4v6.0: not classified | prot-scriber: no annotation | swissprot: no annotation
DN8972_c13_g1	31.6163	2.4585	0.00207706	mercator4v6.0: not classified | prot-scriber: no annotation | swissprot: no annotation
DN4023_c1_g1	30.0338	2.29788	0.00249042	mercator4v6.0: not classified | prot-scriber: protein kinase domain containing | swissprot: no annotation
DN78976_c0_g1	39.6261	2.01551	0.00255967	mercator4v6.0: not classified | prot-scriber: ab hydrolase domain containing protein | swissprot: no annotation
DN23447_c0_g1	21.0981	2.51044	0.00277381	mercator4v6.0: not classified | prot-scriber: no annotation | swissprot: no annotation
DN23820_c0_g1	75.0866	1.13793	0.00523758	mercator4v6.0: not classified | prot-scriber: subtilisin protease sbt | swissprot: Subtilisin-like protease SBT1.8
DN19944_c0_g2	18.6818	1.75431	0.00608714	mercator4v6.0: not classified | prot-scriber: peroxidase | swissprot: no annotation
DN101474_c0_g1	8.71012	3.3102	0.00612957	mercator4v6.0: not classified | prot-scriber: no annotation | swissprot: no annotation
DN54124_c0_g1	16.9013	4.07393	0.00741368	mercator4v6.0: not classified | prot-scriber: linoleate 9s lipoxygenase | swissprot: no annotation
DN28876_c0_g1	70.496	1.3078	0.00926785	mercator4v6.0: not classified | prot-scriber: protein flowering locus t | swissprot: no annotation
DN418804_c0_g1	10.761	2.50149	0.0109893	mercator4v6.0: not classified | prot-scriber: fe2og dioxygenase domain containing protein | swissprot: no annotation
DN59104_c0_g1	19.3181	2.59079	0.0109899	mercator4v6.0: not classified | prot-scriber: no annotation | swissprot: no annotation
DN34260_c0_g1	14.0632	1.66721	0.0156773	mercator4v6.0: not classified | prot-scriber: aai domain containing protein | swissprot: Lipid transfer protein EARLI 1
DN28894_c0_g1	4.94678	5.04945	0.0169497	mercator4v6.0: not classified | prot-scriber: no annotation | swissprot: Probable inactive leucine-rich repeat receptor kinase XIAO
DN20598_c0_g1	14.0965	2.49341	0.0179736	mercator4v6.0: not classified | prot-scriber: kinesin motor domain containing protein | swissprot: Kinesin-like protein KIN-13A
DN23916_c0_g1	5.69598	4.24749	0.0185881	mercator4v6.0: not classified | prot-scriber: pentatricopeptide repeat containing protein | swissprot: Pentatricopeptide repeat-containing protein At4g16835, mitochondrial
DN237653_c0_g1	11.3868	5.99445	0.0208282	mercator4v6.0: not classified | prot-scriber: osmotin protein | swissprot: Osmotin-like protein
DN47371_c0_g1	36.2774	1.10767	0.0214433	mercator4v6.0: not classified | prot-scriber: no annotation | swissprot: no annotation
DN43987_c0_g1	16.0393	1.99886	0.0217008	mercator4v6.0: not classified | prot-scriber: protein kinase domain containing | swissprot: no annotation
DN200697_c0_g1	4.35166	4.82999	0.0228709	mercator4v6.0: not classified | prot-scriber: cytochrome c oxidase subunit 5b 2 mitohondrial protein | swissprot: no annotation
DN65908_c0_g1	14.7954	3.79469	0.023101	mercator4v6.0: not classified | prot-scriber: no annotation | swissprot: no annotation
DN94109_c0_g1	63.2351	1.21339	0.0238793	mercator4v6.0: not classified | prot-scriber: no annotation | swissprot: no annotation
DN794_c10_g1	3.1414	4.35263	0.0268382	mercator4v6.0: not classified | prot-scriber: no annotation | swissprot: no annotation
DN78056_c0_g1	4.17325	3.89708	0.0304997	mercator4v6.0: not classified | prot-scriber: gag pol yprotein | swissprot: no annotation
DN59463_c0_g1	3.81698	4.38752	0.0312483	mercator4v6.0: not classified | prot-scriber: matrin type domain containing protein | swissprot: no annotation
DN23015_c0_g1	4.82543	4.30032	0.0344693	mercator4v6.0: transcription factor *(YABBY) | prot-scriber: specific transcription factor yabby protein | swissprot: no annotation
DN30189_c0_g1	9.06987	3.06114	0.0354223	mercator4v6.0: not classified | prot-scriber: diphosphomevalonate decarboxylase mvd peroxisomal | swissprot: no annotation
DN61591_c0_g1	9.491	2.82771	0.0364827	mercator4v6.0: not classified | prot-scriber: cchc type domain containing protein | swissprot: no annotation
DN78444_c4_g1	11.8316	1.38934	0.0409383	mercator4v6.0: not classified | prot-scriber: no annotation | swissprot: no annotation
DN4105_c0_g1	228.221	0.876011	0.0415167	mercator4v6.0: not classified | prot-scriber: lysosomal pro x carboypeptidase | swissprot: no annotation
DN15481_c0_g1	5.41369	3.57454	0.0424997	mercator4v6.0: not classified | prot-scriber: no annotation | swissprot: no annotation
DN15099_c0_g1	241.655	0.993545	0.0424997	mercator4v6.0: not classified | prot-scriber: heat shock protein 90 | swissprot: Heat shock protein 90-2
DN23170_c1_g1	7.35217	2.20817	0.0428768	mercator4v6.0: not classified | prot-scriber: no annotation | swissprot: no annotation
DN134114_c0_g1	2.52431	3.8734	0.0429724	mercator4v6.0: not classified | prot-scriber: chloride channel protein | swissprot: no annotation
DN12391_c0_g1	27.8594	1.15997	0.0451293	mercator4v6.0: not classified | prot-scriber: no annotation | swissprot: no annotation
DN14646_c6_g1	24.8994	2.15792	0.0464862	mercator4v6.0: not classified | prot-scriber: no annotation | swissprot: no annotation
DN44844_c0_g1	5.2022	3.54657	0.0483035	mercator4v6.0: not classified | prot-scriber: no annotation | swissprot: no annotation
DN32745_c0_g1	47.4981	1.49695	0.0488761	mercator4v6.0: not classified | prot-scriber: serine carboxypeptidase | swissprot: Serine carboxypeptidase 1
DN480_c0_g1	913.637	0.927382	0.0488761	mercator4v6.0: not classified | prot-scriber: no annotation | swissprot: no annotation
Genes upregulated in L-buds
Gene ID	Average normalized count	log2FoldChange(R/L)	FDR	Annotation
DN35247_c3_g1	278.488	-26.9466	1.17e-14	mercator4v6.0: not classified | prot-scriber: no annotation | swissprot: no annotation
DN18406_c1_g1	58.5248	-24.7529	2.7e-12	mercator4v6.0: not classified | prot-scriber: no annotation | swissprot: no annotation
DN4062_c0_g2	63.8769	-24.879	2.7e-12	mercator4v6.0: not classified | prot-scriber: no annotation | swissprot: no annotation
DN25611_c0_g1	39.3782	-24.2825	7.71e-12	mercator4v6.0: not classified | prot-scriber: no annotation | swissprot: no annotation
DN15164_c0_g1	37.4393	-24.1316	9.39e-12	mercator4v6.0: not classified | prot-scriber: no annotation | swissprot: no annotation
DN32104_c0_g1	32.8348	-23.9938	1.15e-11	mercator4v6.0: not classified | prot-scriber: protein rae | swissprot: no annotation
DN22532_c0_g1	15.1896	-22.4119	1.11e-09	mercator4v6.0: not classified | prot-scriber: no annotation | swissprot: no annotation
DN179424_c0_g1	6.74235	-21.4864	1.04e-08	mercator4v6.0: not classified | prot-scriber: no annotation | swissprot: no annotation
DN328199_c0_g1	9.47833	-5.02578	9.14e-08	mercator4v6.0: RING-H2-class ATL-subclass E3 ubiquitin ligase | prot-scriber: ring type domain containing protein | swissprot: RING-H2 finger protein ATL80
DN25472_c0_g1	5.66501	-5.53963	4.06e-06	mercator4v6.0: not classified | prot-scriber: no annotation | swissprot: no annotation
DN11346_c0_g1	451.897	-1.23016	9.09e-05	mercator4v6.0: not classified | prot-scriber: heat shock protein hsp 90 alpha | swissprot: Heat shock protein 81-1
DN11921_c0_g1	63.7307	-1.38188	0.000159486	mercator4v6.0: not classified | prot-scriber: no annotation | swissprot: no annotation
DN121322_c0_g1	4.68221	-5.38208	0.000159486	mercator4v6.0: not classified | prot-scriber: no annotation | swissprot: no annotation
DN18715_c0_g1	4194.2	-0.8595	0.000440772	mercator4v6.0: circadian clock transcriptional co-activator *(LNK1/2) | prot-scriber: protein lnk | swissprot: Protein LNK2
DN19343_c0_g2	41.6488	-2.35893	0.000991105	mercator4v6.0: not classified | prot-scriber: low temperature induced kda protein | swissprot: Low-temperature-induced 65 kDa protein
DN300146_c0_g1	12.0303	-3.00771	0.000991105	mercator4v6.0: not classified | prot-scriber: no annotation | swissprot: no annotation
DN61021_c0_g1	3.73791	-5.21084	0.00186078	mercator4v6.0: not classified | prot-scriber: no annotation | swissprot: no annotation
DN85530_c0_g1	91.9762	-0.929092	0.00186573	mercator4v6.0: not classified | prot-scriber: arath zinc finger ccch domain containing protein | swissprot: Zinc finger CCCH domain-containing protein 30
DN3018_c3_g1	6.53809	-3.29968	0.00205309	mercator4v6.0: not classified | prot-scriber: no annotation | swissprot: no annotation
DN31672_c0_g1	35.9281	-1.20131	0.00207706	mercator4v6.0: not classified | prot-scriber: annexin | swissprot: no annotation
DN34191_c0_g1	13.2434	-3.13602	0.00207706	mercator4v6.0: not classified | prot-scriber: trna his guanylyltransferase | swissprot: no annotation
DN377821_c0_g1	8.09475	-3.13632	0.00521064	mercator4v6.0: not classified | prot-scriber: no annotation | swissprot: no annotation
DN2360_c5_g1	375.392	-0.601769	0.00523758	mercator4v6.0: not classified | prot-scriber: cchc type domain containing protein | swissprot: no annotation
DN53143_c0_g1	18.7312	-2.57778	0.00541992	mercator4v6.0: not classified | prot-scriber: no annotation | swissprot: no annotation
DN68640_c0_g1	20.4134	-3.68126	0.00676149	mercator4v6.0: not classified | prot-scriber: no annotation | swissprot: no annotation
DN24569_c0_g1	460.922	-3.17668	0.00741368	mercator4v6.0: not classified | prot-scriber: protein kinase domain containing | swissprot: Probable LRR receptor-like serine/threonine-protein kinase At4g36180
DN37865_c0_g1	34.2614	-1.62128	0.00775195	mercator4v6.0: WRKY33-activating protein *(SIB) | prot-scriber: vq domain containing protein | swissprot: no annotation
DN18635_c0_g1	29.0916	-1.43848	0.0109899	mercator4v6.0: not classified | prot-scriber: fad binding pcmh type domain containing protein | swissprot: Delta(24)-sterol reductase
DN9636_c0_g1	186.78	-1.45069	0.0109899	mercator4v6.0: not classified | prot-scriber: peptidase a1 domain containing protein | swissprot: no annotation
DN14640_c2_g1	21.5598	-2.5342	0.0118617	mercator4v6.0: not classified | prot-scriber: reverse transcriptase ty copia pe domain containing protein | swissprot: Retrovirus-related Pol polyprotein from transposon RE1
DN353800_c0_g1	32.1473	-2.12229	0.0121829	mercator4v6.0: not classified | prot-scriber: no annotation | swissprot: no annotation
DN112736_c0_g1	4.65914	-4.056	0.0145475	mercator4v6.0: not classified | prot-scriber: no annotation | swissprot: no annotation
DN97167_c0_g1	9.58137	-3.0074	0.0148968	mercator4v6.0: not classified | prot-scriber: dde tnp domain containing protein | swissprot: no annotation
DN85149_c0_g1	6.40469	-4.67462	0.0148968	mercator4v6.0: not classified | prot-scriber: 60s ribosomal protein l4 1 | swissprot: no annotation
DN1_c3_g1	31.603	-1.287	0.0169497	mercator4v6.0: not classified | prot-scriber: no annotation | swissprot: no annotation
DN65877_c0_g1	9.71343	-2.72034	0.0169497	mercator4v6.0: not classified | prot-scriber: integrase catalytic domain containing protein | swissprot: no annotation
DN8829_c0_g1	147.504	-0.723728	0.0208282	mercator4v6.0: not classified | prot-scriber: no annotation | swissprot: no annotation
DN6489_c0_g4	249.442	-0.871851	0.0218885	mercator4v6.0: not classified | prot-scriber: heat shock cognate kda protein | swissprot: Heat shock cognate 70 kDa protein 2
DN76268_c0_g1	8.0206	-3.02995	0.0223717	mercator4v6.0: not classified | prot-scriber: chlorophyll a b inding protein 1 chloroplstic | swissprot: Chlorophyll a-b binding protein 3C, chloroplastic
DN122876_c0_g1	3.14396	-4.85991	0.0238793	mercator4v6.0: not classified | prot-scriber: no annotation | swissprot: no annotation
DN14245_c0_g1	497.827	-2.99026	0.0244244	mercator4v6.0: defensin *(PDF2) | prot-scriber: defensin amp 2 protein | swissprot: no annotation
DN12298_c0_g1	181.519	-2.5439	0.0253816	mercator4v6.0: not classified | prot-scriber: no annotation | swissprot: no annotation
DN113519_c0_g1	6.79951	-6.13161	0.0256268	mercator4v6.0: not classified | prot-scriber: no annotation | swissprot: no annotation
DN1258_c0_g1	481.96	-3.45938	0.0277661	mercator4v6.0: not classified | prot-scriber: no annotation | swissprot: no annotation
DN246586_c0_g1	3.66859	-3.99229	0.0277661	mercator4v6.0: not classified | prot-scriber: no annotation | swissprot: no annotation
DN80612_c0_g1	3.16393	-3.82656	0.028392	mercator4v6.0: not classified | prot-scriber: no annotation | swissprot: no annotation
DN42330_c0_g1	2.76984	-4.51791	0.028392	mercator4v6.0: not classified | prot-scriber: no annotation | swissprot: no annotation
DN14681_c0_g1	16.4828	-2.10511	0.0291476	mercator4v6.0: not classified | prot-scriber: protein kinase domain containing | swissprot: no annotation
DN31100_c0_g1	11.2025	-1.61627	0.0294566	mercator4v6.0: not classified | prot-scriber: no annotation | swissprot: no annotation
DN4189_c2_g2	7.24944	-5.6051	0.0294566	mercator4v6.0: not classified | prot-scriber: no annotation | swissprot: no annotation
DN24997_c0_g1	12.822	-1.88098	0.0307342	mercator4v6.0: not classified | prot-scriber: no annotation | swissprot: no annotation
DN184083_c0_g1	215.115	-1.27568	0.0312483	mercator4v6.0: not classified | prot-scriber: no annotation | swissprot: no annotation
DN232915_c0_g1	23.2404	-7.38415	0.0318649	mercator4v6.0: not classified | prot-scriber: gdsl esterase lipase | swissprot: GDSL esterase/lipase At1g71691
DN7370_c1_g2	909.588	-0.834946	0.0356667	mercator4v6.0: not classified | prot-scriber: atp dependent 6 phosphofructokinase | swissprot: no annotation
DN54388_c0_g1	40.0457	-2.01228	0.0356667	mercator4v6.0: not classified | prot-scriber: rnase h type domain containing protein | swissprot: Putative ribonuclease H protein At1g65750
DN76671_c0_g1	13.1319	-3.8256	0.0362913	mercator4v6.0: not classified | prot-scriber: no annotation | swissprot: no annotation
DN115647_c0_g1	14.2801	-2.27725	0.037464	mercator4v6.0: not classified | prot-scriber: no annotation | swissprot: no annotation
DN279507_c0_g1	22.8101	-2.19201	0.0395941	mercator4v6.0: small subunit of ribulose-1,5-bisphosphat carboxylase/oxygenase heterodimer | prot-scriber: ribulose bisphosphate carboxylase small subunit chloroplastic 1 4 | swissprot: Ribulose bisphosphate carboxylase small subunit, chloroplastic 6
DN1526_c0_g1	110.287	-11.3788	0.0395941	mercator4v6.0: not classified | prot-scriber: no annotation | swissprot: no annotation
DN29676_c0_g1	19.8236	-1.60831	0.0412788	mercator4v6.0: not classified | prot-scriber: no annotation | swissprot: no annotation
DN49571_c0_g1	18.3501	-1.79398	0.0428768	mercator4v6.0: not classified | prot-scriber: pentatricopeptide repeat containing protein | swissprot: Pentatricopeptide repeat-containing protein At2g22070
DN25063_c0_g1	8.91353	-3.30806	0.0428768	mercator4v6.0: not classified | prot-scriber: no annotation | swissprot: no annotation
DN13706_c0_g1	77.8838	-1.39589	0.0430794	mercator4v6.0: acid phosphatase storage protein | prot-scriber: stem kda glycoprotein | swissprot: no annotation
DN72748_c0_g1	23.7016	-2.3979	0.0430794	mercator4v6.0: not classified | prot-scriber: mekhla domain containing protein | swissprot: no annotation
DN111157_c0_g1	2.45161	-4.69974	0.0430794	mercator4v6.0: not classified | prot-scriber: dlh domain containing protein | swissprot: no annotation
DN11767_c0_g1	146.906	-1.04096	0.0435186	mercator4v6.0: not classified | prot-scriber: nudix hydrolase domain containing protein | swissprot: Nudix hydrolase 8
DN38282_c0_g1	17.9726	-2.6118	0.0435186	mercator4v6.0: not classified | prot-scriber: no annotation | swissprot: no annotation
DN118116_c0_g1	39.9692	-1.49162	0.0436137	mercator4v6.0: not classified | prot-scriber: no annotation | swissprot: no annotation
DN110603_c0_g1	4.8351	-4.45079	0.0436137	mercator4v6.0: not classified | prot-scriber: endo exonuclease phosphatase domain containing protein | swissprot: no annotation
DN50757_c0_g1	9.79407	-2.03041	0.0439188	mercator4v6.0: not classified | prot-scriber: no annotation | swissprot: no annotation
DN385470_c0_g1	3.2328	-4.77777	0.0451293	mercator4v6.0: not classified | prot-scriber: no annotation | swissprot: no annotation
DN26864_c0_g1	69.5379	-1.53882	0.0457905	mercator4v6.0: NAC transcription factor | prot-scriber: nac domain containing protein 21 22 | swissprot: NAC domain-containing protein 100
DN40385_c0_g1	8.00237	-2.27877	0.0457905	mercator4v6.0: not classified | prot-scriber: no annotation | swissprot: no annotation
DN404585_c0_g1	3.75774	-4.33178	0.0457905	mercator4v6.0: not classified | prot-scriber: no annotation | swissprot: no annotation
DN6695_c1_g2	87.5204	-1.2644	0.0464862	mercator4v6.0: not classified | prot-scriber: no annotation | swissprot: no annotation
DN183201_c0_g1	3.96301	-4.73587	0.0479137	mercator4v6.0: not classified | prot-scriber: no annotation | swissprot: no annotation
DN19517_c0_g1	28.3015	-0.993172	0.0483035	mercator4v6.0: not classified | prot-scriber: of protein gigantea | swissprot: no annotation
DN410786_c0_g1	5.61271	-3.02452	0.0483035	mercator4v6.0: not classified | prot-scriber: no annotation | swissprot: no annotation
DN6748_c0_g1	197.966	-0.659179	0.0488761	mercator4v6.0: not classified | prot-scriber: meiotic recombination protein spo | swissprot: Meiotic recombination protein SPO11-2
DN31482_c0_g1	20.7993	-1.50611	0.0488761	mercator4v6.0: not classified | prot-scriber: no annotation | swissprot: no annotation
DN12166_c0_g2	30.1333	-1.62184	0.0488761	mercator4v6.0: not classified | prot-scriber: no annotation | swissprot: no annotation
DN1199_c23_g1	25.4675	-1.97511	0.0488761	mercator4v6.0: not classified | prot-scriber: no annotation | swissprot: no annotation
DN39426_c4_g1	7.14973	-3.60246	0.0488761	mercator4v6.0: not classified | prot-scriber: ty copia domain containing protein | swissprot: no annotation
DN12072_c5_g1	13.7413	-5.92876	0.0488761	mercator4v6.0: not classified | prot-scriber: no annotation | swissprot: no annotation
DN46498_c0_g1	37.4011	-1.48925	0.0499965	mercator4v6.0: not classified | prot-scriber: retrovirus pol yprotein from transposon tnt | swissprot: no annotation

### Sheet: Table S9
Genes upregulated in carpel 1
Gene ID	Average normalized count	log2FoldChange(carpel1/carpel2)	FDR	Annotation
g809	2609.66	1.74171	1.3331e-06	mercator4v6.0: indole-3-acetic acid-amido synthetase *(GH3) | prot-scriber: indole acetic acid amido synthetase gh | swissprot: Probable indole-3-acetic acid-amido synthetase GH3.1
g1279	2635.67	1.4391	1.3331e-06	mercator4v6.0: not classified | prot-scriber: remorin c domain containing protein | swissprot: Remorin 4.1
g9843	3201.31	1.28637	3.7412e-05	mercator4v6.0: cutin sn-glycerol-3-phosphate acyltransferase & glycerol-3-phosphate acyltransferase *(GPAT4-8) | prot-scriber: quality protein glycerol phosphate 2 o acyltransferase | swissprot: Glycerol-3-phosphate 2-O-acyltransferase 6
g4468	1272.82	1.50257	6.48725e-05	mercator4v6.0: HD-ZIP I/II-type transcription factor | prot-scriber: homeobox leucine zipper protein hox | swissprot: Homeobox-leucine zipper protein HOX19
g11225	2320.47	1.23691	7.26123e-05	mercator4v6.0: transcriptional repressor *(IAA/AUX) | prot-scriber: auxin responsive protein iaa | swissprot: Auxin-responsive protein IAA3
g15100	1975.77	1.37969	0.000173956	mercator4v6.0: not classified | prot-scriber: retrotrans gag domain containing protein
g12497	7961.06	1.31676	0.000264638	mercator4v6.0: cutin synthase *(CD) & EC 3.1 hydrolase acting on ester bond | prot-scriber: gdsl esterase lipase | swissprot: GDSL esterase/lipase At5g33370
g20359	1146.4	2.01162	0.000557983	mercator4v6.0: not classified | prot-scriber: btb poz domain containing protein | swissprot: BTB/POZ domain-containing protein At5g47800
g3004	2197.01	1.00729	0.000875325	mercator4v6.0: not classified | prot-scriber: ph domain containing protein
g14651	218.212	2.17126	0.000902482	mercator4v6.0: transcriptional repressor *(IAA/AUX) | prot-scriber: auxin responsive protein iaa | swissprot: Auxin-responsive protein IAA4
g15976	707.054	1.2559	0.000923915	mercator4v6.0: not classified | prot-scriber: diox n domain containing protein
g16518	335.748	1.59375	0.000946389	mercator4v6.0: 3-ketoacyl-CoA synthase *(KCS) | prot-scriber: 3 ketoacyl coa synthase | swissprot: 3-ketoacyl-CoA synthase 3
g6529	279.347	1.50187	0.00177979	mercator4v6.0: not classified | prot-scriber: ubc core domain containing protein
g18012	616.756	1.04141	0.00177979	mercator4v6.0: 3-ketoacyl-CoA synthase *(KCS) | prot-scriber: 3 ketoacyl coa synthase | swissprot: 3-ketoacyl-CoA synthase 11
g9788	150.509	1.51049	0.00295205	mercator4v6.0: not classified | prot-scriber: par protein
g15102	56.852	2.3464	0.00612653	mercator4v6.0: not classified | prot-scriber: retrotrans gag domain containing protein
g23795	154.54	1.43827	0.00666996	mercator4v6.0: not classified
g6840	264.086	1.22291	0.00666996	mercator4v6.0: not classified
g1884	354.556	1.16203	0.00726593	mercator4v6.0: not classified | prot-scriber: bet v 1 domain containing protein | swissprot: MLP-like protein 423
g3537	14470.6	1.18574	0.00832876	mercator4v6.0: fatty acyl in-chain hydroxylase *(CYP77A) & EC 1.14 oxidoreductase acting on paired donor with incorporation or reduction of molecular oxygen | prot-scriber: cytochrome p450 77a3 protein | swissprot: Cytochrome P450 77A2
g20527	950.067	1.35594	0.00974391	mercator4v6.0: EC 1.1 oxidoreductase acting on CH-OH group of donor & non-peroxisomal hydroxypyruvate reductase *(HPR) | prot-scriber: glyoxylate hydroxypyruvate reductase b | swissprot: Glyoxylate/hydroxypyruvate/pyruvate reductase 2KGR
g4484	92.57	1.68228	0.00992092	mercator4v6.0: not classified | prot-scriber: inactive poly [adp ribose] merase | swissprot: Probable inactive poly [ADP-ribose] polymerase SRO2
g5784	237.828	2.30281	0.0108598	mercator4v6.0: EC 2.3 acyltransferase | prot-scriber: omega hydroxypalmitate o ferulyl transferase | swissprot: Acyltransferase GLAUCE
g2884	906.781	1.2798	0.0138376	mercator4v6.0: not classified
g3997	2688.32	1.05439	0.0138376	mercator4v6.0: transcriptional repressor *(IAA/AUX) | prot-scriber: auxin responsive protein iaa | swissprot: Auxin-responsive protein IAA25
g3998	1089.57	1.27099	0.0163476	mercator4v6.0: amino acid transporter *(AAP) | prot-scriber: aa trans domain containing protein | swissprot: Amino acid permease 8
g12366	3791.48	1.50042	0.0179783	mercator4v6.0: solute transporter *(UmamiT) | prot-scriber: wat protein | swissprot: Protein WALLS ARE THIN 1
g9647	884.125	1.14	0.0256763	mercator4v6.0: not classified | prot-scriber: glucan endo beta glucosidase isoform
g15103	639.727	1.35649	0.0262854	mercator4v6.0: not classified | prot-scriber: retrotrans gag domain containing protein
g3829	474.147	1.47833	0.0322098	mercator4v6.0: GASA precursor polypeptide | prot-scriber: gibberellin regulated protein | swissprot: Gibberellin-regulated protein 9
g12485	367.812	1.26206	0.0339436	mercator4v6.0: LRR-XI protein kinase & EC 2.7 transferase transferring phosphorus-containing group | prot-scriber: leucine rich repeat receptor serine threonine protein kinase | swissprot: MDIS1-interacting receptor like kinase 1
g3612	1323.51	1.01833	0.0339436	mercator4v6.0: cell wall acid beta-fructofuranosidase *(CWIN) & EC 3.2 glycosylase | prot-scriber: beta fructofuranosidase insoluble isoenzyme cwinv | swissprot: Beta-fructofuranosidase, insoluble isoenzyme 3
g2363	448.787	1.38294	0.0346171	mercator4v6.0: not classified | prot-scriber: 50s ribosomal protein l27 chloroplastic
g6446	139.499	2.03679	0.0348335	mercator4v6.0: transcriptional repressor *(IAA/AUX) | prot-scriber: auxin responsive protein iaa | swissprot: Auxin-induced protein 22D
g13130	261.212	1.03558	0.0355811	mercator4v6.0: not classified | prot-scriber: auxin responsive protein saur | swissprot: Auxin-responsive protein SAUR36
g10946	75.7125	1.7421	0.0370482	mercator4v6.0: transcriptional co-regulator *(ZPR) | prot-scriber: protein little zipper
g9262	508.536	1.18035	0.037409	mercator4v6.0: Fasciclin-type arabinogalactan protein | prot-scriber: fasciclin arabinogalactan protein | swissprot: Fasciclin-like arabinogalactan protein 11
g11159	26.8059	5.67695	0.0394047	mercator4v6.0: not classified | prot-scriber: pmei domain containing protein
g806	309.525	1.20675	0.0394047	mercator4v6.0: bHLH class-X transcription factor | prot-scriber: bhlh transcription factor protein | swissprot: Transcription factor bHLH123
g14124	261.631	1.33043	0.0427661	mercator4v6.0: TRIHELIX transcription factor | prot-scriber: myb dna bind 4 domain containing protein
Genes upregulated in carpel 2
Gene ID	Average normalized count	log2FoldChange(carpel1/carpel2)	FDR	Annotation
g11146	4170.38	-1.27935	7.26123e-05	mercator4v6.0: not classified
g11147	405.626	-1.82574	8.94368e-05	mercator4v6.0: not classified
g25227	109.582	-2.57313	0.000264638	mercator4v6.0: EC 3.4 hydrolase acting on peptide bond (peptidase) | prot-scriber: serine carboxypeptidase | swissprot: Serine carboxypeptidase-like 18
g2017	970.104	-1.65919	0.000557983	mercator4v6.0: EC 2.4 glycosyltransferase | prot-scriber: xyloglucan endotransglucosylase hydrolase protein | swissprot: Xyloglucan endotransglucosylase protein 1
g18101	611.045	-1.46751	0.00118207	mercator4v6.0: subfamily ABCG transporter | prot-scriber: abc transporter g family member | swissprot: ABC transporter G family member 36
g16650	163.65	-2.52319	0.00295205	mercator4v6.0: not classified | prot-scriber: kiwellin | swissprot: Putative ripening-related protein 2
g24140	293.607	-1.0959	0.00331003	mercator4v6.0: not classified
g7551	58.6406	-3.57154	0.0138376	mercator4v6.0: type-I inositol-polyphosphate 5-phosphatase & EC 3.1 hydrolase acting on ester bond | prot-scriber: type inositol polyphosphate 5 phosphatase | swissprot: Type I inositol polyphosphate 5-phosphatase 8
g9462	4923.72	-1.26227	0.0138651	mercator4v6.0: transcriptional activator *(REVEILLE) of circadian clock & REVEILLE-type transcription factor | prot-scriber: protein reveille isoform x1 | swissprot: Protein REVEILLE 8
g13574	292.244	-2.78393	0.0140703	mercator4v6.0: xylogalacturonan xylosyltransferase | prot-scriber: exostosin domain containing protein | swissprot: Probable glycosyltransferase At5g20260
g16456	73.4049	-5.41891	0.0260439	mercator4v6.0: NAC transcription factor | prot-scriber: nac domain containing protein 21 22 | swissprot: Protein CUP-SHAPED COTYLEDON 3
g8784	467.604	-1.30433	0.0302351	mercator4v6.0: regulatory signalling factor *(CYP78a) involved in female gametogenesis & EC 1.14 oxidoreductase acting on paired donor with incorporation or reduction of molecular oxygen | prot-scriber: cytochrome p450 78a5 | swissprot: Cytochrome P450 78A5
g15027	126.266	-1.38958	0.0363203	mercator4v6.0: EC 3.2 glycosylase | prot-scriber: pectate lyase 3 domain containing protein | swissprot: Probable polygalacturonase

### Sheet: Table S10
Bin ID	Bin name	Bin size	FDR
1	Photosynthesis	255	4.15275e-26
1.1	Photosynthesis.photophosphorylation	187	4.69e-24
35	No Mercator4 annotation	9544	9.73223e-21
16	RNA processing	784	5.23372e-20
16.6	RNA processing.organelle RNA processing machinery	185	2.45416e-16
35.1	No Mercator4 annotation.other annotation available	8498	5.04923e-14
22	Vesicle trafficking	441	1.29297e-12
1.1.1	Photosynthesis.photophosphorylation.photosystem II	97	1.29297e-12
21	Cell wall organisation	480	8.05661e-10
11.2	Phytohormone action.auxin	126	6.53137e-09
18	Protein modification	924	6.69397e-09
18.4	Protein modification.phosphorylation	529	6.69397e-09
11	Phytohormone action	488	7.40759e-08
16.6.2	RNA processing.organelle RNA processing machinery.RNA modification	88	1.4922e-07
50.2	Enzyme classification.EC_2 transferases	1321	2.14333e-07
50.2.7	Enzyme classification.EC_2 transferases.EC_2-7 transferase transferring phosphorus-containing group	821	2.63417e-07
16.6.2.2	RNA processing.organelle RNA processing machinery.RNA modification.C-to-U RNA editing	82	2.78469e-07
18.4.1	Protein modification.phosphorylation.TKL protein kinase families	358	5.98029e-07
16.6.2.2.5	RNA processing.organelle RNA processing machinery.RNA modification.C-to-U RNA editing.PPR-type RNA editing factor activities	64	1.09465e-06
20	Cytoskeleton organisation	272	1.10078e-06
11.2.2	Phytohormone action.auxin.perception and signal transduction	80	2.26863e-06
16.2	RNA processing.RNA modification	192	4.57938e-06
15.5	RNA biosynthesis.DNA-binding transcriptional regulation	965	7.46446e-06
12.1.1	Chromatin organisation.chromatin structure.DNA wrapping	31	8.96707e-06
19.2	Protein homeostasis.ubiquitin-proteasome system	631	9.9232e-06
50	Enzyme classification	2836	1.12977e-05
11.2.2.6	Phytohormone action.auxin.perception and signal transduction.auxin responsive genes *(SAUR)	47	1.12977e-05
15.7	RNA biosynthesis.organellar gene expression machinery	54	1.34816e-05
5	Lipid metabolism	425	1.4262e-05
1.2	Photosynthesis.calvin cycle	40	1.61057e-05
12.1	Chromatin organisation.chromatin structure	49	2.19292e-05
19.2.2	Protein homeostasis.ubiquitin-proteasome system.ubiquitin-fold protein conjugation	444	6.32117e-05
17	Protein biosynthesis	598	7.76603e-05
22.6.1	Vesicle trafficking.vesicle tethering.RAB-GTPase activities	40	0.000118446
17.2	Protein biosynthesis.aminoacyl-tRNA synthetase activities	50	0.000146996
20.1	Cytoskeleton organisation.microtubular network	113	0.000165416
17.6.2	Protein biosynthesis.organellar translation machinery.plastidial ribosome biogenesis	59	0.000165656
27	Multi-process regulation	444	0.000209567
3.2	Carbohydrate metabolism.starch metabolism	45	0.000222349
16.6.1	RNA processing.organelle RNA processing machinery.pre-RNA splicing	73	0.000231379
19.2.2.8	Protein homeostasis.ubiquitin-proteasome system.ubiquitin-fold protein conjugation.RING E3 ubiquitin ligase activities	146	0.000291788
1.1.8	Photosynthesis.photophosphorylation.chlororespiration	37	0.000344184
5.1	Lipid metabolism.fatty acid metabolism	153	0.000386112
1.1.8.1	Photosynthesis.photophosphorylation.chlororespiration.NADH dehydrogenase-like (NDH) complex	36	0.000530415
15.7.1	RNA biosynthesis.organellar gene expression machinery.plastid-encoded RNA polymerase (PEP) complex	31	0.001016
15.5.2.3	RNA biosynthesis.DNA-binding transcriptional regulation.zinc-coordinating DNA-binding domain.DOF transcription factor	20	0.00126623
17.6	Protein biosynthesis.organellar translation machinery	177	0.00126623
12.1.1.2	Chromatin organisation.chromatin structure.DNA wrapping.histone H3-H4 tetramer	15	0.00127475
16.6.3	RNA processing.organelle RNA processing machinery.RNA homeostasis	24	0.00127913
1.2.1	Photosynthesis.calvin cycle.ribulose-1,5-bisphosphat carboxylase/oxygenase (RuBisCo) activity	24	0.00136887
50.3.1	Enzyme classification.EC_3 hydrolases.EC_3-1 hydrolase acting on ester bond	190	0.00153022
5.1.6	Lipid metabolism.fatty acid metabolism.endoplasmic reticulum-localized fatty acid elongase (FAE) system	31	0.0020487
5.1.6.1	Lipid metabolism.fatty acid metabolism.endoplasmic reticulum-localized fatty acid elongase (FAE) system.fatty acid elongation complex	30	0.00208226
29.3	Plant organogenesis.vascular system formation	18	0.00217908
24.3.1	Solute transport.channels.MIP family	24	0.0023793
21.4	Cell wall organisation.cell wall proteins	57	0.00246972
19	Protein homeostasis	1064	0.00281239
16.6.1.1	RNA processing.organelle RNA processing machinery.pre-RNA splicing.plastidial RNA splicing	38	0.00332773
1.1.1.3	Photosynthesis.photophosphorylation.photosystem II.assembly	30	0.00332773
35.2	No Mercator4 annotation.no other annotation available	1046	0.00343687
20.2	Cytoskeleton organisation.microfilament network	88	0.00684102
1.1.1.2	Photosynthesis.photophosphorylation.photosystem II.PS-II complex	12	0.00684102
26.10.3.3.1	External stimuli response.pathogen.defense mechanisms.defense enzyme activities.pathogen polygalacturonase inhibitor *(PGIP)	17	0.00692396
11.11	Phytohormone action.signalling peptides	125	0.00739172
19.2.2.8.1	Protein homeostasis.ubiquitin-proteasome system.ubiquitin-fold protein conjugation.RING E3 ubiquitin ligase activities.RING-H2-class	79	0.00762676
22.6.1.1	Vesicle trafficking.vesicle tethering.RAB-GTPase activities.A-class RAB GTPase	16	0.00817677
23.1	Protein translocation.chloroplast	55	0.00825887
2	Cellular respiration	218	0.00835106
5.1.6.1.1	Lipid metabolism.fatty acid metabolism.endoplasmic reticulum-localized fatty acid elongase (FAE) system.fatty acid elongation complex.condensing enzyme activities	25	0.00835106
20.1.1	Cytoskeleton organisation.microtubular network.alpha-beta-Tubulin heterodimer	13	0.00848062
50.6.1	Enzyme classification.EC_6 ligases.EC_6-1 ligase forming carbon-oxygen bond	31	0.00943592
21.3	Cell wall organisation.pectin	162	0.0101209
11.11.2.4.1	Phytohormone action.signalling peptides.CRP (cysteine-rich-peptide) category.RALF/RALFL-peptide activity.RALF/RALFL-precursor polypeptide	8	0.0115344
11.2.2.2	Phytohormone action.auxin.perception and signal transduction.transcriptional repressor *(IAA/AUX)	15	0.0117737
22.6	Vesicle trafficking.vesicle tethering	106	0.0126272
5.1.6.1.1.1	Lipid metabolism.fatty acid metabolism.endoplasmic reticulum-localized fatty acid elongase (FAE) system.fatty acid elongation complex.condensing enzyme activities.3-ketoacyl-CoA synthase *(KCS)	22	0.0153807
18.4.1.3	Protein modification.phosphorylation.TKL protein kinase families.LRR-III protein kinase	23	0.0169223
22.7.1	Vesicle trafficking.vesicle target membrane fusion.SNARE membrane fusion complexes	49	0.0172235
21.6.1	Cell wall organisation.lignin.monolignol biosynthesis	19	0.017501
3.13	Carbohydrate metabolism.nucleotide sugar biosynthesis	43	0.0177265
15.7.1.2	RNA biosynthesis.organellar gene expression machinery.plastid-encoded RNA polymerase (PEP) complex.essential co-factor components	16	0.0182931
17.6.2.2	Protein biosynthesis.organellar translation machinery.plastidial ribosome biogenesis.large ribosomal subunit proteome	27	0.018521
11.11.2.4	Phytohormone action.signalling peptides.CRP (cysteine-rich-peptide) category.RALF/RALFL-peptide activity	24	0.0185953
7.15	Coenzyme metabolism.chlorophyll metabolism	42	0.018795
21.3.1	Cell wall organisation.pectin.homogalacturonan	75	0.0191143
19.4.1.1.3	Protein homeostasis.proteolysis.cysteine peptidase activities.Papain-type protease activities.subclass SAG12 cysteine protease	10	0.0215044
1.1.4	Photosynthesis.photophosphorylation.photosystem I	19	0.0221575
29.3.3	Plant organogenesis.vascular system formation.phloem differentiation	14	0.0244656
19.2.2.8.1.1	Protein homeostasis.ubiquitin-proteasome system.ubiquitin-fold protein conjugation.RING E3 ubiquitin ligase activities.RING-H2-class.ATL-subclass E3 ubiquitin ligase	34	0.0248947
22.7	Vesicle trafficking.vesicle target membrane fusion	57	0.0250452
21.4.1.1.2	Cell wall organisation.cell wall proteins.hydroxyproline-rich glycoprotein activities.arabinogalactan-protein activities.Fasciclin-type arabinogalactan protein activities	12	0.0254876
11.4.2.6	Phytohormone action.cytokinin.perception and signal transduction.A-type ARR response regulator	6	0.0254876
21.3.1.2.1	Cell wall organisation.pectin.homogalacturonan.modification and degradation.pectin methylesterase	51	0.0290658
19.1.7	Protein homeostasis.protein quality control.Hsp60 chaperone system	17	0.0290658
24	Solute transport	881	0.0344727
24.3.1.2	Solute transport.channels.MIP family.plasma membrane intrinsic protein *(PIP)	8	0.0344727
22.5	Vesicle trafficking.clathrin coated vesicle (CCV) machinery	50	0.035225
13.4	Cell division.cytokinesis	79	0.0373672
3.2.3	Carbohydrate metabolism.starch metabolism.degradation	25	0.0398088
9.2	Secondary metabolism.phenolics	54	0.0398088
27.8	Multi-process regulation.calcium-dependent signalling	78	0.0411091
1.1.1.5	Photosynthesis.photophosphorylation.photosystem II.photosynthetic acclimation	32	0.0411091
18.4.1.7	Protein modification.phosphorylation.TKL protein kinase families.LRR-VII protein kinase	7	0.0466553
16.2.5	RNA processing.RNA modification.RNA pseudouridylation	22	0.0466553
12.1.1.1	Chromatin organisation.chromatin structure.DNA wrapping.histone H2A-H2B dimer	16	0.0492432
19.1.8	Protein homeostasis.protein quality control.smallHsp holdase chaperone activities	17	0.0496964
